# *p75NTR* neurotrophin receptor function is redundant for development, growth and fertility in the rat

**DOI:** 10.1101/2023.12.27.573424

**Authors:** Stephen Meek, Karamjit Singh-Dolt, Linda Sutherland, Matthew G.F. Sharp, Jorge Del-Pozo, David Walker, Tom Burdon

## Abstract

The p75NTR neurotrophin receptor has positive and negative roles regulating cell survival in the nervous system. Unambiguous interpretation of p75NTR function *in vivo* has been complicated, however, by residual expression of alternate forms of p75NTR protein in initial *p75NTR* knock-out mouse models. As rats are the preferred rodent for studying brain and behaviour, and to simplify interpretation of the knock-out phenotype, we report here the generation of a mutant rat devoid of the p75NTR protein. TALEN-mediated recombination in embryonic stem cells (ESCs) was used to flank exon 2 of *p75NTR* with Lox P sites and produce transgenic rats carrying either un-recombined floxed *p75NTR^Ex^*^2*-fl*^, or recombined, exon-2 deleted *p75NTR^Ex^*^2*-*^*^Δ^* alleles. Crossing *p75NTR^Ex^*^2*-fl*^ rats with a *Cre*-deleter strain efficiently removed exon 2 *in vivo*. Excision of exon 2 causes a frameshift after p75NTR Gly23 and eliminated p75NTR protein expression. Rats lacking p75NTR were healthy, fertile, and histological analysis did not reveal significant changes in cellular density or overall structure in their brains. Thus, p75NTR function appears largely dispensable for normal development, growth and basal homeostasis in the rat. The availability of constitutive and conditional *p75NTR^Ex2-Δ^* rats should, however, provide new opportunities to investigate specific roles of p75NTR upon injury and during regeneration.
