## Supplemental Table 1 for "*p75NTR* neurotrophin receptor function is redundant for development, growth and fertility in the rat"

### Sheet: Brain cellular density summary
	Cerebellum			Caudoputamen			Thalamus
	Area (mm2)	Cell number	Cells/mm2	Area (mm2)	Cell number	Cells/mm2	Area (mm2)	Cell number	Cells/mm2
cKO	1.96154e+07	101009	0.00514948	1.04456e+07	11712	0.00112123	8.7501e+06	9417	0.00107622
cKO	1.78348e+07	87602	0.00491185	1.07421e+07	14605	0.0013596	8.60502e+06	10000	0.00116211
cKO	1.96078e+07	111842	0.00570396	8.48627e+06	10601	0.00124919	6.5775e+06	6690	0.0010171
Average			0.0052551			0.00124334			0.00108514
SD			0.000406482			0.000119293			7.2916e-05
KO	2.28228e+07	98190	0.00430228	1.16903e+07	15725	0.00134513	6.33945e+06	8189	0.00129175
KO	18101959	78460	0.00433434	1.41877e+07	17485	0.00123241	8.31037e+06	7402	0.000890694
KO	2.35254e+07	133070	0.00565644	1.1186e+07	14290	0.00127749	8.14783e+06	8767	0.00107599
Average			0.00476435			0.00128501			0.00108615
SD			0.00077274			5.67369e-05			0.000200721

### Sheet: Brain cellular density data
Rat	Rat B	Rat D	Rat F	Rat A	Rat C	Rat E		cKO		KO
cKO/KO	cKO	cKO	cKO	KO	KO	KO		Avg	SD	Avg	SD
Total area of cerebellum analysed	1.96154e+07	1.78348e+07	1.96078e+07	2.28228e+07	18101959	2.35254e+07
Total number of cells	101009	87602	111842	98190	78460	133070
Total number cerebellar cells mm2	0.00514948	0.00491185	0.00570396	0.00430228	0.00433434	0.00565644	All areas	0.0052551	0.000406482	0.00476435	0.00077274
Total area of caudoputamen region measured mm2	1.04456e+07	1.07421e+07	8.48627e+06	1.16903e+07	1.41877e+07	1.1186e+07
Caudoputamenregion_Layer_Total_cells in region measured	11712	14605	10601	15725	17485	14290
Caudoputamenregion_Cells per mm2	0.00112123	0.0013596	0.00124919	0.00134513	0.00123241	0.00127749	Caudoputamen	0.00124334	0.000119293	0.00128501	5.67369e-05
Total area of thalamus measured mm2	8.7501e+06	8.60502e+06	6.5775e+06	6.33945e+06	8.31037e+06	8.14783e+06
ThalamusRegion_GreyMatter_Total_cells in area measured	9417	10000	6690	8189	7402	8767
ThalamusRegion_GreyMatter_Cells per mm2	0.00107622	0.00116211	0.0010171	0.00129175	0.000890694	0.00107599	Thalamus	0.00108514	7.2916e-05	0.00108615	0.000200721
