## Supplemental Table 2 for "*p75NTR* neurotrophin receptor function is redundant for development, growth and fertility in the rat"

### Sheet: Body and organ weights
		Weight (g)
Genotype	Age	Whole rat	Brain	Heart	Kidney	Liver	Lung
cKO	1.87yrs	504	2.05	1.31	1.37	14.4	0.68
cKO	1.87yrs	462	2.16	1.39	1.55	16.09	0.67
cKO	1.87yrs	494	2.06	1.67	1.49	17.1	0.7
KO	1.49yrs	404	2.22	1.1	1.03	11.68	0.77
KO	1.49yrs	422	2.32	1.17	1.1	11	0.65
KO	1.49yrs	360	2.28	1.14	1.08	11.58	0.8
		Mean
	cKO	486.667	2.09	1.45667	1.47	15.8633	0.683333
	KO	395.333	2.27333	1.13667	1.07	11.42	0.74
		SD
	cKO	21.9393	0.0608276	0.189033	0.0916515	1.3642	0.0152753
	KO	31.8957	0.0503322	0.0351188	0.0360555	0.367151	0.0793725
		Organ weight normalised to whole body weight
Genotype	Age	Brain	Heart	Kidney	Liver	Lung
cKO	1.87yrs	0.00406746	0.00259921	0.00271825	0.0285714	0.00134921
cKO	1.87yrs	0.00467532	0.00300866	0.00335498	0.0348268	0.00145022
cKO	1.87yrs	0.00417004	0.00338057	0.00301619	0.0346154	0.001417
KO	1.49yrs	0.00549505	0.00272277	0.0025495	0.0289109	0.00190594
KO	1.49yrs	0.00549763	0.00277251	0.00260664	0.0260664	0.00154028
KO	1.49yrs	0.00633333	0.00316667	0.003	0.0321667	0.00222222
		Mean
	cKO	0.00430428	0.00299614	0.00302981	0.0326712	0.00140548
	KO	0.00577534	0.00288732	0.00271871	0.029048	0.00188948
		SD
	cKO	0.000325406	0.000390831	0.00031858	0.0035521	5.14824e-05
	KO	0.00048324	0.000243199	0.00024527	0.00305247	0.000341267
		t-Test
		0.0119353	0.703163	0.251247	0.251315	0.0720569

### Sheet: t-test, equal variances
t-Test: Two-Sample Assuming Equal Variances
	Variable 1	Variable 2
Mean	0.00430428	0.00577534
Variance	1.05889e-07	2.33521e-07
Observations	3	3
Pooled Variance	1.69705e-07
Hypothesized Mean Difference	0
df	4
t Stat	-4.3735
P(T<=t) one-tail	0.00596767
t Critical one-tail	2.13185
P(T<=t) two-tail	0.0119353
t Critical two-tail	2.77645

### Sheet: t-test unequal variances
t-Test: Two-Sample Assuming Unequal Variances
	Variable 1	Variable 2
Mean	0.00430428	0.00577534
Variance	1.05889e-07	2.33521e-07
Observations	3	3
Hypothesized Mean Difference	0
df	4
t Stat	-4.3735
P(T<=t) one-tail	0.00596767
t Critical one-tail	2.13185
P(T<=t) two-tail	0.0119353
t Critical two-tail	2.77645
